# Pharmacological inhibition of LSD1 triggers myeloid differentiation by targeting GSE1, a novel oncogene in AML

**DOI:** 10.1101/2021.02.16.431315

**Authors:** Luciano Nicosia, Francesca Ludovica Boffo, Elena Ceccacci, Isabella Pallavicini, Fabio Bedin, Enrico Massignani, Roberto Ravasio, Saverio Minucci, Tiziana Bonaldi

**Author notes:** These authors contributed equally to this work (Francesca Ludovica Boffo, Elena Ceccacci).

## Abstract

The histone de-methylase LSD1 is over-expressed in haematological tumours and has emerged as a promising target for anti-cancer treatment, so that several LSD1 inhibitors are under development and testing, in pre-clinical and clinical settings. However, the complete understanding of their complex mechanism of action is still unreached. Here, we unravelled a novel mode of action of the LSD1 inhibitors MC2580 and DDP-38003, showing that they can induce differentiation of AML cells through the down-regulation of the chromatin protein GSE1. Analysis of the phenotypic effects of GSE1 depletion in NB4 cells showed a strong decrease of cell viability *in vitro* and of tumour growth *in vivo*. Mechanistically, we found that a set of genes associated with immune response and cytokine signalling pathways are up-regulated by LSD1 inhibitors through GSE1 protein reduction and that LSD1 and GSE1 co-localise at promoters of a subset of these genes at the basal state, enforcing their transcriptional silencing. Moreover, we show that LSD1 inhibitors lead to the reduced binding of GSE1 to these promoters, activating transcriptional programs that trigger myeloid differentiation. Our study offers new insights on GSE1 as a novel therapeutic target for AML.
