## Supplementary Table 6 for "Pharmacological inhibition of LSD1 triggers myeloid differentiation by targeting GSE1, a novel oncogene in AML"

### Sheet: Spreadsheet 1
Table S6: List of primers for RT-qPCR
Gene	Primer Forward	Primer Reverse
GSE1	CAGGAGAAAGGGTACTACTA	GGGACTGTTGTTCATCTCAT
ITGAM	AACCCCTGGTTCACCTCCT	CATGACATAAGGTCAAGGCTGT
IRF8	GAGGTGGTCCAGGTCTTCG	CGGCCCTGGCTGTTATAG
IFI16	ACAAACCCGAGAAACAATGACC	GCATCTGAGGAGTCCGAAGA
ICAM-1	GGCCTCAGTCAGTGTGA	AACCCCATTCAGCGTCA
IL31RA	CAAAAAACCCAACAAATTGACTCA	CATGTGGCTATACTACTTTCAGCAG
ITGA7	TTCGCTTGCCCGTTGA	ACTCGCTGCCTTGCCTC
LY86	GAAGGAAAGGAGAGCAGATTTAC	TGATAGTAGCATTGGCACAGG
ICAM-4	AGCTCAATTGCAGCAACAGC	CTGTGGGGCGGTTTGTAGG

### Sheet: Spreadsheet 2
Table S6: List of primers for ChIP-qPCR
Gene	Primer Forward	Primer Reverse
CD86 promoter	ACCTCAGCAACTTCCTCCTC	TGCCCCATCTTGTTTGTGTG
IFIT3 promoter	AAACCCCAAGAGGCAGGAG	AATTCTGGTCTGGAGCCCC
CD48 promoter	TTCCAGAGCCAGACACGAAT	TGTGCTGGGTGGAGAGAAAA
HEXB promoter	CCCTCACCTCTCCTCACATC	TACTGCCTAACCACTGACCG
ICAM-4 promoter	GGTCTCTGTTCCCTCTGTCG	ATTGAGCTGCACTGACTTCC
GFI1b promoter	TCATTGGCTGCTTGTTCACC	GAACTGCAAAGCCTCTCTCG
ICAM-1 promoter	CCTCCCTCGTCAAGATCCAA	GAAATCGGCGTCCTCTCTCT
Negative region (NEG)	AGCTATCTGTCGAGCAGCCAAG	CATTCCCCTCTGTTAGTGGAAGG
